# Hybridization history and repetitive element content in the genome of a homoploid hybrid, *Yucca gloriosa* (Asparagaceae)

**DOI:** 10.1101/2020.06.14.150078

**Authors:** Karolina Heyduk, Edward V. McAssey, Jane Grimwood, Shengqiang Shu, Jeremy Schmutz, Michael R. McKain, Jim Leebens-Mack

## Abstract

Hybridization in plants results in phenotypic and genotypic perturbations that can have dramatic effects on hybrid physiology, ecology, and overall fitness. Hybridization can also perturb epigenetic control of transposable elements, resulting in their proliferation. Understanding the mechanisms that maintain genomic integrity after hybridization is often confounded by changes in ploidy that occur in hybrid plant species. Homoploid hybrid species, which have no change in chromosome number relative to their parents, offer an opportunity to study the genomic consequences of hybridization in the absence of change in ploidy. *Yucca gloriosa* (Asparagaceae) is a young homoploid hybrid species, resulting from a cross between *Yucca aloifolia* and *Yucca filamentosa*. Previous analyses of ~11kb of the chloroplast genome and nuclear-encoded microsatellites implicated a single *Y. aloifolia* genotype as the maternal parent of *Y. gloriosa.* Using whole genome resequencing, we assembled chloroplast genomes from multiple accessions of all three species to re-assess the hybrid origins of *Y. gloriosa.* We further used re-sequencing data to annotate transposon abundance in the three species and mRNA-seq to analyze transcription of transposons. The chloroplast phylogeny and haplotype analysis suggest multiple hybridization events contributing to the origin of *Y. gloriosa,* with both parental species acting as the maternal donor. Transposon abundance at the superfamily level was significantly different between the three species; the hybrid was frequently intermediate to the parental species in TE superfamily abundance or appeared more similar to one or the other parent. In only one case – *<u>Copia</u>* LTR transposons – did *Y. gloriosa* have a significantly higher abundance relative to either parent. Expression patterns across the three species showed little increased transcriptional activity of transposons, suggesting that either no transposon release occurred in *Y. gloriosa* upon hybridization, or that any transposons that were activated via hybridization were rapidly silenced. Further work will assess the degree to which transposon abundance and location has affected the epigenomic landscape, gene expression, and ecophysiology in *Y. gloriosa*.
