## Supplementary Table 1 for "Hybridization history and repetitive element content in the genome of a homoploid hybrid, *Yucca gloriosa* (Asparagaceae)"

Supplemental Table 1 - Geographic collection information for each genotype as well as SRA accession ID
Species	Genotype	Longitude	Latitude	SRA accession ID
Yucca aloifolia	YA11	-79.0646	33.50278333	TBD
Yucca aloifolia	YA23	-83.379064	33.927455	TBD
Yucca aloifolia	YA3	-75.63685	35.95751667	TBD
Yucca aloifolia	YA32	-81.567594	31.40646	TBD
Yucca aloifolia	YA7	-78.9256	33.6501	TBD
Yucca filamentosa	JMILL	-83.460798	33.938435	SRX8068350
Yucca filamentosa	UGACR	-83.375138	33.943206	SRX7636096
Yucca filamentosa	UGAIA	-83.379461	33.942191	SRX8068291
Yucca filamentosa	Y22	-83.34246667	33.90708333	SRX7633920
Yucca filamentosa	YF2	-75.63808333	35.95818333	SRX7633919
Yucca filamentosa	YF27	-83.390319	33.921286	SRX8068295
Yucca filamentosa	YF30	-83.333018	33.93201	SRX8068363
Yucca filamentosa	YF39	-75.0568	38.58716667	SRX7633951
Yucca filamentosa	YF4	-75.63393333	35.96481667	SRX8229663
Yucca filamentosa	YF57	-75.42605	35.53221667	SRX8068293
Yucca filamentosa	YF9	-79.06226667	33.5044	SRX8068310
Yucca filamentosa	YFBB	-75.061221	38.58251	SRX8068306
Yucca gloriosa	YG12	-79.06448333	33.50278333	TBD
Yucca gloriosa	YG13	-80.2931	32.50591667	TBD
Yucca gloriosa	YG15	-80.2957	32.50393333	TBD
Yucca gloriosa	YG16	-80.43033333	32.39086667	TBD
Yucca gloriosa	YG18	-81.40818333	31.11906667	TBD
Yucca gloriosa	YG19	-81.4348	31.02171667	TBD
Yucca gloriosa	YG1AB	-81.365561	31.1507	TBD
Yucca gloriosa	YG20	-81.36608333	31.14895	TBD
Yucca gloriosa	YG2AB	-81.365561	31.1507	TBD
Yucca gloriosa	YG36	-76.68546667	34.69531667	TBD
Yucca gloriosa	YG37	-76.67763333	34.69556667	TBD
Yucca gloriosa	YG43	-81.41156667	30.46376667	TBD
Yucca gloriosa	YG45	-81.4103	30.42898333	TBD
Yucca gloriosa	YG46	-81.41363333	30.43875	TBD
Yucca gloriosa	YG48	-81.45438333	30.50788333	TBD
Yucca gloriosa	YG51	-81.44495	30.52185	TBD
Yucca gloriosa	YG52	-81.44495	30.52185	TBD
Yucca gloriosa	YG53	-81.43803333	30.70468333	TBD
Yucca gloriosa	YG55	-75.55895	35.83296667	TBD
Yucca gloriosa	YG56	-75.42605	35.53221667	TBD
Yucca gloriosa	YG61	-75.4832	35.4698	TBD
Yucca gloriosa	YG70	-78.54221667	33.85128333	TBD
Yucca gloriosa	YGEudy	-81.42824	30.8464	TBD
Yucca gloriosa	YGG	-81.42824	30.8464	TBD
