## Supplemental Table 2 for "Hybridization history and repetitive element content in the genome of a homoploid hybrid, *Yucca gloriosa* (Asparagaceae)"

Supplemental Table 2 - Raw abundance values from Transposome and results of ANOVA (abundance ~ species) for each superfamily.
Genotype	pseudogene	Copia	DIRS	ERV1	Gypsy	Helitron	L1	L2	Novosib	P	R1	unclassified	Zisupton
Y22	0.00318	0.154	0.000375	0.0029	0.388	0.0451	0.00426	0	0.000234	0	0.00192	0.0136	0.00178
YA11	0.00898	0.146	0	0.00199	0.407	0.0339	0.00313	0.00199	0.00581	0.00119	0.00338	0.035	0
YA23	0.0094	0.167	0	0.00273	0.406	0.0347	0.00455	0.0034	0.00704	0.00109	0.00394	0.0361	0
YA3	0.00909	0.16	0	0.0025	0.384	0.0418	0.00399	0.00271	0.00558	0.00122	0.00399	0.0316	0
YA32	0.00881	0.155	0	0.00208	0.397	0.0377	0.00342	0.00224	0.00518	0.00144	0.00363	0.0328	0
YA7	0.00741	0.167	0	0.00256	0.41	0.0324	0.0044	0.00212	0.00635	0.000836	0.00128	0.0353	0
YF2	0.00589	0.169	0.000231	0.00624	0.407	0.0406	0.00497	0.000116	0.000462	0	0.00428	0.0221	0.00104
YF27	0.00414	0.154	0.000186	0.00297	0.382	0.0453	0.00409	4.65E-05	0.000325	0	0.00344	0.0123	0.00177
YF30	0.00437	0.165	0.000108	0.0041	0.399	0.0447	0.00432	0	0.00027	0	0.00254	0.0156	0.00156
YF39	0.00355	0.151	4.67E-05	0.00313	0.388	0.0487	0.00435	0	0.00028	0	0.00178	0.0128	0.00117
YF4	0.00357	0.159	0.000151	0.00408	0.384	0.0328	0.00357	0	0.000453	0	0.00257	0.0181	0.00136
YF57	0.0032	0.157	0	0.00301	0.395	0.0441	0.00422	9.69E-05	0.000145	0	0.00204	0.0149	0.00136
YF9	0.00426	0.152	0.000284	0.00256	0.392	0.046	0.00422	0	0.000426	0	0.00218	0.0127	0.00156
YFBB	0.00254	0.157	0.00024	0.00369	0.372	0.04	0.00455	9.58E-05	0.000287	0	0.0024	0.0145	0.00115
YFJMILL	0.00379	0.142	0.000221	0.00379	0.394	0.0601	0.00512	0	0.000221	0	0.00437	0.0133	0.00128
YFUGACR	0.0033	0.156	0.000389	0.0036	0.386	0.0455	0.005	4.86E-05	0.000292	0	0.00287	0.0142	0.00121
YFUGAIA	0.0031	0.155	0.000339	0.003	0.383	0.0449	0.00451	9.69E-05	4.85E-05	0	0.00271	0.0142	0.00141
YG_G	0.0061	0.199	0.000141	0.00281	0.416	0.0247	0.00493	0.00174	0.00507	0.000281	0.00464	0.0312	0.00131
YG12	0.00446	0.171	0.000159	0.00243	0.385	0.031	0.00494	0.00155	0.00394	0.000757	0.00422	0.0267	0.00147
YG13	0.00502	0.179	0.000159	0.00323	0.375	0.0311	0.00362	0.00191	0.00562	0.000518	0.00442	0.0273	0.00171
YG15	0.00471	0.206	0.000186	0.00321	0.403	0.0337	0.00596	0.00177	0.00652	0.000466	0.0028	0.0303	0.00191
YG16	0.00536	0.176	0.000159	0.00322	0.388	0.0252	0.00445	0.00111	0.00512	0.000715	0.00405	0.0283	0.00103
YG18	0.00463	0.186	0.000244	0.00325	0.39	0.0335	0.00455	0.00187	0.00666	0.000406	0.0039	0.0289	0.000813
YG19	0.00535	0.182	0.000124	0.00346	0.401	0.0255	0.00523	0.00136	0.00482	0.000824	0.00235	0.0302	0.00152
YG1AB	0.00544	0.181	8.31E-05	0.00282	0.404	0.0276	0.00498	0.00158	0.00582	0.000665	0.00449	0.0283	0.00187
YG20	0.00514	0.183	0.000119	0.00257	0.382	0.0265	0.00475	0.00131	0.00499	0.000871	0.00372	0.026	0.00095
YG2AB	0.00501	0.188	0.000248	0.00302	0.383	0.0294	0.00414	0.00145	0.00509	0.000704	0.00435	0.0278	0.000911
YG36	0.00523	0.187	0.000479	0.0037	0.418	0.0267	0.00458	0.00113	0.00588	0.00061	0.00449	0.0306	0.00131
YG37	0.00514	0.189	0.000261	0.00353	0.381	0.031	0.00418	0.0017	0.00544	0.000697	0.00318	0.0307	0.00165
YG43	0.00481	0.181	0.00012	0.00305	0.382	0.0269	0.00453	0.00184	0.00481	0.000882	0.00257	0.026	0.000882
YG45	0.00565	0.181	0.000242	0.00298	0.39	0.026	0.00403	0.00181	0.0054	0.000847	0.00355	0.0282	0.000806
YG46	0.00497	0.18	0.000117	0.00258	0.378	0.0279	0.00422	0.00195	0.00469	0.000743	0.00457	0.0271	0.00133
YG48	0.00604	0.201	4.69E-05	0.00262	0.416	0.0281	0.00483	0.00216	0.00623	0.000562	0.00417	0.0275	0.00136
YG51	0.00581	0.188	0.000509	0.00305	0.387	0.023	0.00534	0.00199	0.00535	0.000679	0.00271	0.0285	0.00144
YG52	0.00537	0.18	0.000358	0.00338	0.401	0.0276	0.00397	0.00163	0.0058	0.000874	0.00394	0.029	0.00147
YG53	0.00555	0.195	0.000358	0.0047	0.398	0.0341	0.0047	0.00112	0.00605	0.000403	0.00452	0.0317	0.0017
YG55	0.00463	0.179	0.000322	0.00306	0.382	0.0287	0.00395	0.00137	0.005	0.000887	0.00435	0.0273	0.00165
YG56	0.00396	0.181	0.000165	0.00309	0.383	0.0232	0.00429	0.00152	0.00602	0.000495	0.00321	0.0278	0.00132
YG61	0.0052	0.181	0.000291	0.00295	0.394	0.0278	0.00478	0.0015	0.00545	0.000665	0.00208	0.0282	0.00154
YG70	0.00539	0.182	0.000211	0.00296	0.43	0.0237	0.00388	0.00116	0.00433	0.000493	0.00388	0.0265	0.00134
YGEudy	0.00466	0.191	0.000307	0.00325	0.398	0.0253	0.00619	0.0018	0.00567	0.000835	0.00365	0.029	0.00154
p-value	5.32E-16	6.17E-13	0.000983171	0.003757391	0.220779865	1.45E-12	0.045953864	4.89E-19	2.24E-25	3.14E-17	0.007577107	4.81E-22	1.37E-11
F statistic	101.9631021	64.43763143	8.35497235	6.491251453	1.57226217	60.76801513	3.343834433	155.7649494	357.8320959	121.4005149	5.567371061	232.6169018	51.87698453
df	2	2	2	2	2	2	2	2	2	2	2	2	2
residual df	38	38	38	38	38	38	38	38	38	38	38	38	38
