## Supplemental Table 3 for "Hybridization history and repetitive element content in the genome of a homoploid hybrid, *Yucca gloriosa* (Asparagaceae)"

Supplemental Table 3 - Results of glm intercept test determining if expression is significantly > 0, conducted separately for each of the three species.
Family	Superfamily.x	YA.pvalue	YA.adjusted.pvalue	YA.mean.exp	YA.mean.abun	YG.pvalue	YG.adjusted.pvalue	YG.mean.exp	YG.mean.abun	YF.pvalue	YF.adjusted.pvalue	YF.mean.exp	YF.mean.abun
Copia_18_BD_I#LTR/Copia	Copia	7.37E-20	2.89E-19	15.1014558	0.000113911	1.68E-31	1.50E-30	5.366488136	4.02E-05	2.22E-40	1.15E-39	16.18992817	8.09E-05
Copia12_ZM_I#LTR/Copia	Copia	6.92E-15	2.45E-14	4.485445424	0.001526045	NA	NA	NA	NA	4.52E-08	1.71E-07	2.911080853	0.000963627
Gypsy_120_SB_I#LTR/Gypsy	Gypsy	2.97E-79	2.15E-78	12.66872674	0.012105017	2.59E-23	1.90E-22	8.577531052	0.009115619	1.95E-112	1.52E-111	24.9428278	0.026202133
Gypsy_27_OS_I#LTR/Gypsy	Gypsy	2.37E-05	6.91E-05	3.272478827	0.001065446	NA	NA	NA	NA	NA	NA	NA	NA
Gypsy_3_OS_I#LTR/Gypsy	Gypsy	5.28E-29	2.40E-28	16.52159899	0.001232596	3.52E-35	3.30E-34	9.820111144	0.00088746	1.56E-135	1.27E-134	97.12308965	0.00286251
Gypsy_4_BD_LTR#LTR/Gypsy	Gypsy	3.25E-12	1.11E-11	4.906269634	0.001017161	NA	NA	NA	NA	4.47E-13	1.88E-12	4.155536241	0.000997403
Gypsy_5B_OS_LTR#LTR/Gypsy	Gypsy	1.15E-283	3.05E-282	66.37867396	0.005270299	1.54E-83	2.28E-82	14.00399096	0.001860592	7.64E-98	5.74E-97	38.84928559	0.002655337
Gypsy_8_OS_I#LTR/Gypsy	Gypsy	8.99E-108	8.41E-107	70.39101362	0.001217125	2.26E-155	4.30E-154	45.28208112	0.001287987	0	0	372.5325928	0.003358003
Helitron_N117_OS#RC/Helitron	Helitron	0	0	1796.112162	0.007625928	0	0	989.947435	0.006734014	0	0	1935.34257	0.011878403
Helitron_N29B_OS#RC/Helitron	Helitron	0.000234191	0.000664935	3.76981244	0.001014684	1.33E-09	7.90E-09	3.133234773	0.000866894	4.83E-36	2.40E-35	6.106726772	0.001148424
Helitron_N84_OS#RC/Helitron	Helitron	6.34E-174	1.01E-172	16.654576	0.012013403	1.57E-23	1.16E-22	4.672295983	0.004580533	1.67E-84	1.10E-83	12.14396029	0.007069047
Helitron_N87_OS#RC/Helitron	Helitron	3.88E-35	1.87E-34	6.867529324	0.002441682	NA	NA	NA	NA	NA	NA	NA	NA
HELITRON7_OS#RC/Helitron	Helitron	2.06E-133	2.11E-132	92.69521365	0.00857994	2.74E-186	6.18E-185	52.53566415	0.00600548	3.37E-96	2.44E-95	104.5431287	0.010326648
NUSIF1_TM#LTR/Gypsy	Gypsy	0	0	507.4110914	0.027964197	0	0	128.6762539	0.018693238	0	0	405.0805439	0.026362236
rnd_1_family_10#LTR/Gypsy	Gypsy	1.42E-32	6.56E-32	39.05459736	0.002054748	1.84E-21	1.33E-20	4.476609609	0.000927028	NA	NA	NA	NA
rnd_1_family_101#LTR/Copia	Copia	1.35E-05	4.02E-05	2.85935185	0.002264622	NA	NA	NA	NA	NA	NA	NA	NA
rnd_1_family_110#Satellite	unclassified	2.45E-183	4.11E-182	17.18307331	0.001692589	1.11E-26	8.52E-26	11.18637013	0.000952595	NA	NA	NA	NA
rnd_1_family_12#LTR/Gypsy	Gypsy	3.83E-241	8.12E-240	80.00557335	0.004522418	4.43E-143	8.17E-142	13.07528309	0.002149662	NA	NA	NA	NA
rnd_1_family_120#LTR/Gypsy	Gypsy	1.52E-33	7.10E-33	25.30296152	0.009950009	5.79E-10	3.49E-09	3.1826357	0.002533787	NA	NA	NA	NA
rnd_1_family_124#Satellite	unclassified	1.65E-55	9.66E-55	9.199659324	0.004802267	2.39E-08	1.36E-07	2.95257819	0.002405296	NA	NA	NA	NA
rnd_1_family_129#LTR/Gypsy	Gypsy	2.37E-22	9.65E-22	31.83770576	0.003742383	1.57E-15	1.01E-14	3.864063112	0.002118814	NA	NA	NA	NA
rnd_1_family_13#LTR/Gypsy	Gypsy	9.70E-141	1.14E-139	146.2431573	0.012152643	0	0	65.60263395	0.010299798	1.36E-140	1.16E-139	147.5902113	0.009628504
rnd_1_family_130#Satellite	unclassified	1.88E-06	5.75E-06	3.047896606	0.003253925	NA	NA	NA	NA	NA	NA	NA	NA
rnd_1_family_133#LTR/Gypsy	Gypsy	6.88E-07	2.17E-06	4.040694084	0.001037587	NA	NA	NA	NA	NA	NA	NA	NA
rnd_1_family_139#LTR/Gypsy	Gypsy	3.30E-139	3.50E-138	14.73373852	0.002140801	1.92E-08	1.10E-07	2.966804376	0.001229661	NA	NA	NA	NA
rnd_1_family_14#LTR/Gypsy	Gypsy	0	0	58.74504012	0.004832603	4.34E-257	1.76E-255	22.37983673	0.002690722	4.73E-240	5.49E-239	17.26715537	0.001650503
rnd_1_family_15#LTR/Gypsy	Gypsy	0	0	98.83680217	0.004908746	0	0	41.24582962	0.004267533	0	0	21.900417	0.003508432
rnd_1_family_154#LTR/Copia	Copia	1.53E-17	5.65E-17	4.853724305	0.005144	NA	NA	NA	NA	NA	NA	NA	NA
rnd_1_family_162#LTR/Gypsy	Gypsy	0	0	25.54463957	0.003418598	3.20E-63	4.32E-62	11.7239841	0.002108244	NA	NA	NA	NA
rnd_1_family_17#LTR/Gypsy	Gypsy	3.44E-43	1.79E-42	60.13135812	0.001313088	1.90E-31	1.67E-30	5.362068733	0.000658667	NA	NA	NA	NA
rnd_1_family_18#LTR/Gypsy	Gypsy	4.00E-101	3.26E-100	14.39792907	0.002535774	NA	NA	NA	NA	NA	NA	NA	NA
rnd_1_family_190#LTR/Gypsy	Gypsy	8.21E-47	4.66E-46	7.97810684	0.002803235	8.81E-05	0.000453774	2.347293764	0.001338214	NA	NA	NA	NA
rnd_1_family_194#Satellite	unclassified	6.97E-159	1.06E-157	17.1579274	0.004734769	3.12E-29	2.60E-28	10.5455207	0.002446509	NA	NA	NA	NA
rnd_1_family_20#LTR/Gypsy	Gypsy	6.78E-89	5.39E-88	65.94379564	0.004322454	1.18E-92	1.84E-91	9.307429501	0.0014398	0	0	20.691402	0.001533933
rnd_1_family_220#LTR/Copia	Copia	1.73E-81	1.31E-80	10.78135502	0.005849764	NA	NA	NA	NA	NA	NA	NA	NA
rnd_1_family_23#LTR/Gypsy	Gypsy	2.51E-27	1.09E-26	15.87602924	0.001113124	1.84E-155	3.60E-154	12.38226828	0.001704393	0	0	45.68365659	0.003540478
rnd_1_family_238#LTR/Gypsy	Gypsy	3.15E-10	1.05E-09	3.760315627	0.001085265	NA	NA	NA	NA	NA	NA	NA	NA
rnd_1_family_249#LTR/Copia	Copia	3.77E-79	2.67E-78	19.52321403	0.003795622	2.70E-29	2.28E-28	5.182510799	0.00246047	NA	NA	NA	NA
rnd_1_family_252#LTR/Copia	Copia	8.36E-153	1.16E-151	15.43239807	0.003284867	1.99E-21	1.43E-20	4.473194763	0.001541085	NA	NA	NA	NA
rnd_1_family_26#LTR/Gypsy	Gypsy	2.07E-14	7.23E-14	4.416618721	0.002186608	NA	NA	NA	NA	NA	NA	NA	NA
rnd_1_family_276#LTR/Copia	Copia	1.03E-41	5.12E-41	18.67968852	0.005789699	NA	NA	NA	NA	NA	NA	NA	NA
rnd_1_family_277#LTR/Gypsy	Gypsy	1.03E-06	3.19E-06	3.328828772	0.00063766	NA	NA	NA	NA	NA	NA	NA	NA
rnd_1_family_293#LTR/Gypsy	Gypsy	0.001119356	0.003042352	2.372096388	0.001229512	NA	NA	NA	NA	NA	NA	NA	NA
rnd_1_family_30#LTR/Gypsy	Gypsy	1.28E-56	7.68E-56	8.831732207	0.002039884	3.17E-29	2.60E-28	5.17658934	0.002357929	1.17E-214	1.28E-213	14.89420968	0.002818856
rnd_1_family_306#LTR/Gypsy	Gypsy	4.55E-256	1.03E-254	32.51565251	0.002226247	1.01E-57	1.22E-56	7.255823677	0.001059366	NA	NA	NA	NA
rnd_1_family_313#LTR/Gypsy	Gypsy	6.61E-09	2.15E-08	5.324291138	0.000690899	NA	NA	NA	NA	NA	NA	NA	NA
rnd_1_family_316#LTR/Gypsy	Gypsy	1.12E-155	1.62E-154	51.79779883	0.001844875	2.16E-98	3.46E-97	9.614297518	0.000857123	NA	NA	NA	NA
rnd_1_family_32#LTR/Gypsy	Gypsy	2.53E-44	1.37E-43	7.751235428	0.000926154	7.45E-27	5.89E-26	4.972114429	0.001715236	2.26E-37	1.14E-36	5.831924461	0.002369634
rnd_1_family_33#LTR/Gypsy	Gypsy	3.46E-28	1.55E-27	15.77317955	0.001978606	0.000287328	0.001455794	2.241926647	0.001163169	NA	NA	NA	NA
rnd_1_family_335#LTR/Copia	Copia	2.25E-23	9.29E-23	18.81502952	0.001308133	4.36E-18	2.95E-17	4.138805886	0.000683873	NA	NA	NA	NA
rnd_1_family_339#LTR/Copia	Copia	4.80E-27	2.06E-26	10.11618217	0.003691621	4.72E-34	4.35E-33	5.574010605	0.002372914	NA	NA	NA	NA
rnd_1_family_37#LTR/Gypsy	Gypsy	3.69E-06	1.12E-05	9.685927815	0.001335991	1.99E-19	1.39E-18	4.276003882	0.001180684	4.30E-64	2.46E-63	8.24257796	0.001028731
rnd_1_family_385#LTR/Gypsy	Gypsy	1.39E-125	1.38E-124	13.76979556	0.001548342	1.03E-58	1.30E-57	7.319642897	0.00091276	NA	NA	NA	NA
rnd_1_family_39#LTR/Gypsy	Gypsy	0	0	23.89744417	0.006803776	0.000907529	0.004560146	2.132530902	0.00204811	NA	NA	NA	NA
rnd_1_family_403#LTR/Gypsy	Gypsy	5.00E-102	4.18E-101	18.42410555	0.001571246	2.14E-58	2.65E-57	7.299243291	0.001084305	NA	NA	NA	NA
rnd_1_family_42#LTR/Gypsy	Gypsy	2.63E-10	8.89E-10	3.773779152	0.001313088	NA	NA	NA	NA	NA	NA	NA	NA
rnd_1_family_44#LTR/Gypsy	Gypsy	0.000259204	0.000729441	2.546211056	0.000718757	NA	NA	NA	NA	NA	NA	NA	NA
rnd_1_family_46#LTR/Copia	Copia	4.61E-140	5.05E-139	14.66962698	0.006021869	3.14E-08	1.75E-07	2.934932338	0.002022918	NA	NA	NA	NA
rnd_1_family_461#LTR/Copia	Copia	6.48E-44	3.44E-43	16.3917089	0.002464586	3.56E-05	0.000184903	2.423606677	0.001017736	NA	NA	NA	NA
rnd_1_family_47#LTR/Gypsy	Gypsy	1.97E-186	3.68E-185	22.26448063	0.005019573	2.11E-38	2.11E-37	5.910490375	0.005060128	1.68E-13	7.22E-13	3.631287642	0.003348717
rnd_1_family_48#LTR/Gypsy	Gypsy	1.95E-16	7.04E-16	10.8293943	0.001417089	NA	NA	NA	NA	NA	NA	NA	NA
rnd_1_family_505#LTR/Copia	Copia	9.55E-05	0.000273479	2.657101979	0.001282752	4.31E-16	2.79E-15	3.926026446	0.001849559	0	0	20.95799143	0.00359667
rnd_1_family_51#LTR/Gypsy	Gypsy	3.14E-18	1.19E-17	4.944992215	0.002965431	NA	NA	NA	NA	NA	NA	NA	NA
rnd_1_family_522#LTR/Copia	Copia	0.000645282	0.001784345	2.601237424	0.000926154	NA	NA	NA	NA	NA	NA	NA	NA
rnd_1_family_529#LTR/Gypsy	Gypsy	0.000335383	0.000935541	2.516637834	0.001075355	NA	NA	NA	NA	NA	NA	NA	NA
rnd_1_family_56#LTR/Gypsy	Gypsy	1.67E-55	9.66E-55	66.86819123	0.002107988	7.04E-293	3.89E-291	58.94844665	0.002458164	0	0	54.48698598	0.002046738
rnd_1_family_6#LTR/Gypsy	Gypsy	6.62E-103	5.69E-102	616.3470605	0.008707451	6.52E-206	1.72E-204	42.27513775	0.003200259	NA	NA	NA	NA
rnd_1_family_60#LTR/Gypsy	Gypsy	4.10E-28	1.81E-27	6.128639877	0.002525258	NA	NA	NA	NA	NA	NA	NA	NA
rnd_1_family_61#LTR/Gypsy	Gypsy	0.003587538	0.009668112	2.971343	0.001414611	NA	NA	NA	NA	NA	NA	NA	NA
rnd_1_family_622#LTR/Copia	Copia	1.77E-71	1.20E-70	25.57044153	0.002990812	8.19E-18	5.41E-17	4.110261136	0.00159232	NA	NA	NA	NA
rnd_1_family_638#LTR/Copia	Copia	2.34E-21	9.29E-21	5.34331997	0.001693195	NA	NA	NA	NA	NA	NA	NA	NA
rnd_1_family_674#LTR/Copia	Copia	1.08E-19	4.19E-19	5.13472354	0.001735919	NA	NA	NA	NA	NA	NA	NA	NA
rnd_1_family_71#LTR/Gypsy	Gypsy	2.05E-68	1.36E-67	13.83703623	0.001852307	4.28E-122	7.22E-121	12.97497493	0.00273197	5.13E-09	1.99E-08	3.050103547	0.003452788
rnd_1_family_733#LTR/Copia	Copia	1.62E-08	5.19E-08	10.73698626	0.003245834	NA	NA	NA	NA	NA	NA	NA	NA
rnd_1_family_74#LTR/Gypsy	Gypsy	3.08E-140	3.50E-139	14.67877242	0.00364642	NA	NA	NA	NA	NA	NA	NA	NA
rnd_1_family_76#LTR/Gypsy	Gypsy	1.20E-73	8.32E-73	56.3998798	0.002818706	6.88E-170	1.44E-168	13.02134233	0.002343383	1.23E-63	6.91E-63	10.09494373	0.002046947
rnd_1_family_767#LTR/Copia	Copia	8.10E-07	2.52E-06	3.124619091	0.001538432	NA	NA	NA	NA	NA	NA	NA	NA
rnd_1_family_77#LTR/Gypsy	Gypsy	5.42E-58	3.31E-57	8.945864858	0.003311513	NA	NA	NA	NA	NA	NA	NA	NA
rnd_1_family_78#LTR/Gypsy	Gypsy	3.05E-22	1.23E-21	11.97624837	0.003805532	3.53E-06	1.89E-05	2.605421804	0.002171394	NA	NA	NA	NA
rnd_1_family_82#LTR/Gypsy	Gypsy	3.17E-16	1.13E-15	9.202862038	0.004643155	NA	NA	NA	NA	NA	NA	NA	NA
rnd_1_family_85#LTR/Gypsy	Gypsy	5.20E-27	2.21E-26	41.46728639	0.004711259	2.88E-37	2.83E-36	5.824007485	0.002303466	NA	NA	NA	NA
rnd_1_family_866#LTR/Copia	Copia	5.17E-09	1.69E-08	3.930109116	0.001224557	1.54E-18	1.07E-17	4.185498235	0.000927567	NA	NA	NA	NA
rnd_1_family_88#LTR/Gypsy	Gypsy	3.59E-05	0.000103851	2.760423913	0.002985857	NA	NA	NA	NA	NA	NA	NA	NA
rnd_1_family_888#LTR/Copia	Copia	2.48E-44	1.36E-43	17.21803977	0.002099949	3.56E-24	2.67E-23	20.60655521	0.000883959	NA	NA	NA	NA
rnd_1_family_9#LTR/Gypsy	Gypsy	4.50E-123	4.34E-122	275.1978927	0.005362519	0	0	20.40881118	0.001649663	4.79E-199	4.71E-198	15.66125281	0.001052795
rnd_1_family_90#LTR/Gypsy	Gypsy	0	0	60048.90608	0.004189988	0	0	19907.45753	0.002657254	NA	NA	NA	NA
rnd_1_family_94#LTR/Gypsy	Gypsy	3.34E-39	1.63E-38	7.811032171	0.006538186	NA	NA	NA	NA	NA	NA	NA	NA
rnd_1_family_95#LTR/Gypsy	Gypsy	1.63E-106	1.48E-105	12.53059362	0.001713015	NA	NA	NA	NA	NA	NA	NA	NA
rnd_2_family_145#LTR/Gypsy	Gypsy	1.83E-46	1.02E-45	23.32584612	0.005805776	3.30E-07	1.79E-06	2.776715515	0.003135935	NA	NA	NA	NA
rnd_2_family_183#LTR/Gypsy	Gypsy	2.89E-149	3.83E-148	114.4994182	0.007760265	5.15E-219	1.49E-217	15.06862622	0.003161318	NA	NA	NA	NA
rnd_3_family_168#LTR/Gypsy	Gypsy	7.53E-43	3.86E-42	50.23391755	0.004675969	8.26E-36	7.97E-35	8.415056365	0.002092169	NA	NA	NA	NA
rnd_3_family_2#LTR/Copia	Copia	7.91E-184	1.40E-182	74.6000097	0.0148538	3.42E-135	5.95E-134	11.44893328	0.006313092	NA	NA	NA	NA
rnd_4_family_133#LTR/Gypsy	Gypsy	3.46E-65	2.20E-64	29.800691	0.00874522	1.73E-30	1.48E-29	5.282646154	0.004929578	NA	NA	NA	NA
rnd_4_family_19#LTR/Gypsy	Gypsy	2.29E-81	1.70E-80	49.90837031	0.011589307	6.31E-76	8.93E-75	13.50420276	0.006330784	NA	NA	NA	NA
rnd_4_family_341#LTR/Gypsy	Gypsy	6.23E-17	2.28E-16	4.771365218	0.001019639	NA	NA	NA	NA	NA	NA	NA	NA
rnd_4_family_379#LTR/Gypsy	Gypsy	4.31E-66	2.80E-65	51.07533121	0.005095716	1.20E-39	1.24E-38	6.004268387	0.001887053	NA	NA	NA	NA
rnd_4_family_88#Satellite	unclassified	7.81E-308	2.26E-306	43.74648915	0.01112254	2.29E-87	3.48E-86	9.01831426	0.005718542	NA	NA	NA	NA
rnd_5_family_1061#LTR/Gypsy	Gypsy	1.86E-07	5.92E-07	3.253640923	0.003355449	NA	NA	NA	NA	NA	NA	NA	NA
rnd_5_family_1094#LTR/Copia	Copia	2.37E-05	6.91E-05	2.80308894	0.002330249	NA	NA	NA	NA	NA	NA	NA	NA
rnd_5_family_1474#LTR/Copia	Copia	4.15E-06	1.24E-05	2.974013293	0.002836655	NA	NA	NA	NA	NA	NA	NA	NA
rnd_5_family_1571#LTR/Gypsy	Gypsy	4.06E-42	2.05E-41	7.546086242	0.003741776	1.99E-18	1.36E-17	4.174165431	0.003050051	NA	NA	NA	NA
rnd_5_family_2558#LTR/Copia	Copia	2.69E-19	1.03E-18	5.08385651	0.004936604	NA	NA	NA	NA	NA	NA	NA	NA
rnd_5_family_2764#LTR/Copia	Copia	1.44E-17	5.39E-17	4.85709863	0.003134452	NA	NA	NA	NA	NA	NA	NA	NA
rnd_5_family_432#LTR/Copia	Copia	0	0	7520.543884	0.009726484	1.08E-167	2.20E-166	3061.651866	0.00787167	NA	NA	NA	NA
rnd_5_family_47#LINE/R1	R1	3.95E-14	1.37E-13	6.925239467	0.002612575	NA	NA	NA	NA	NA	NA	NA	NA
rnd_5_family_62#LTR/Copia	Copia	3.95E-09	1.31E-08	3.647175753	0.001436908	NA	NA	NA	NA	NA	NA	NA	NA
rnd_5_family_847#Satellite	unclassified	6.58E-34	3.12E-33	6.742753068	0.005961198	5.91E-17	3.86E-16	4.627841999	0.003365876	NA	NA	NA	NA
rnd_5_family_852#LTR/Gypsy	Gypsy	1.00E-148	1.27E-147	152.6780358	0.010200077	0	0	44.26136212	0.006226791	NA	NA	NA	NA
rnd_5_family_971#LTR/Gypsy	Gypsy	2.57E-26	1.08E-25	5.927995791	0.005904268	NA	NA	NA	NA	NA	NA	NA	NA
rnd_6_family_13#LTR/Copia	Copia	0	0	41.91823229	0.014100965	1.11E-56	1.33E-55	10.90751194	0.005832689	NA	NA	NA	NA
rnd_6_family_14#LTR/Gypsy	Gypsy	2.17E-145	2.66E-144	52.24989819	0.007413577	6.76E-199	1.71E-197	14.2515571	0.004437537	NA	NA	NA	NA
rnd_6_family_1878#LTR/ERV1	ERV1	1.45E-268	3.55E-267	21.62443052	0.002646601	6.34E-06	3.32E-05	2.560995067	0.001035055	NA	NA	NA	NA
rnd_6_family_273#LTR/Gypsy	Gypsy	0	0	56.86337923	0.005219537	3.09E-229	9.88E-228	20.4256398	0.003181863	NA	NA	NA	NA
rnd_6_family_603#LTR/Gypsy	Gypsy	8.23E-84	6.38E-83	66.49965954	0.010589488	2.12E-39	2.15E-38	5.985749635	0.004390529	NA	NA	NA	NA
rnd_6_family_658#LTR/Gypsy	Gypsy	2.01E-60	1.25E-59	38.12225353	0.002988334	2.85E-62	3.77E-61	7.545368814	0.001892095	NA	NA	NA	NA
rnd_6_family_788#LTR/Gypsy	Gypsy	1.04E-207	2.06E-206	433.0720161	0.012601513	1.48E-136	2.64E-135	11.513259	0.001905558	NA	NA	NA	NA
rnd_6_family_830#LTR/Gypsy	Gypsy	4.68E-103	4.13E-102	12.29781612	0.004200504	2.51E-41	2.67E-40	6.809912426	0.003939441	NA	NA	NA	NA
SZ_22_int#LTR/Gypsy	Gypsy	0.000704715	0.001931891	2.428906572	0.001363849	NA	NA	NA	NA	9.60E-100	7.35E-99	9.685676492	0.002518333
rnd_1_family_25#LTR/Gypsy	NA	NA	NA	NA	NA	4.20E-10	2.55E-09	3.20168393	0.001810707	0	0	86.69127719	0.004993686
rnd_6_family_976#LTR/Gypsy	NA	NA	NA	NA	NA	4.25E-175	9.22E-174	14.70726187	0.004956509	0	0	86.11286643	0.009536801
rnd_1_family_265#LTR/Copia	NA	NA	NA	NA	NA	8.72E-258	3.79E-256	44.71739113	0.002195166	0	0	232.4827382	0.00392907
Gypsy_50C_OS_LTR#LTR/Gypsy	NA	NA	NA	NA	NA	0	0	23.72326592	0.002619215	4.97E-166	4.42E-165	41.35960625	0.003277826
Gypsy_55_OS_LTR#LTR/Gypsy	NA	NA	NA	NA	NA	2.57E-13	1.61E-12	3.913356202	0.003151761	1.74E-13	7.40E-13	5.073547076	0.005230496
rnd_1_family_873#LTR/Gypsy	NA	NA	NA	NA	NA	2.61E-08	1.47E-07	2.946906333	0.000563012	NA	NA	NA	NA
rnd_1_family_38#LTR/Gypsy	NA	NA	NA	NA	NA	0	0	121.9487737	0.007028385	0	0	324.1921228	0.009722737
Gypsy_87_OS_LTR#LTR/Gypsy	NA	NA	NA	NA	NA	0	0	79.9681308	0.006974584	0	0	169.5140303	0.008437518
rnd_4_family_79#LTR/Gypsy	NA	NA	NA	NA	NA	3.34E-216	9.23E-215	51.76683302	0.005309458	0	0	117.9303488	0.007475543
rnd_1_family_391#LTR/Copia	NA	NA	NA	NA	NA	7.43E-221	2.26E-219	19.09488737	0.003223644	0	0	79.52774578	0.005360409
rnd_1_family_325#LTR/Gypsy	NA	NA	NA	NA	NA	3.41E-190	7.97E-189	13.88897493	0.002774608	0	0	82.2527352	0.003391779
rnd_3_family_139#LTR/Gypsy	NA	NA	NA	NA	NA	1.39E-253	4.98E-252	23.48979877	0.003243601	0	0	84.36718303	0.005037383
rnd_1_family_417#LTR/Copia	NA	NA	NA	NA	NA	3.82E-10	2.35E-09	3.207205124	0.001488517	1.67E-88	1.12E-87	9.081177304	0.002221401
rnd_1_family_154#LTR/Gypsy	NA	NA	NA	NA	NA	8.59E-08	4.71E-07	2.86849349	0.001435392	0	0	19.93943242	0.002773215
rnd_1_family_107#LTR/Gypsy	NA	NA	NA	NA	NA	4.75E-20	3.35E-19	4.795701219	0.003909248	7.82E-26	3.75E-25	4.881804844	0.005390385
rnd_1_family_11#LTR/Gypsy	NA	NA	NA	NA	NA	1.23E-61	1.60E-60	7.505430974	0.001931936	1.84E-181	1.72E-180	17.61424223	0.002826117
rnd_1_family_35#LTR/Gypsy	NA	NA	NA	NA	NA	8.72E-255	3.31E-253	147.0431861	0.00181446	1.99E-306	2.54E-305	43.23669091	0.003484282
rnd_1_family_115#LTR/Gypsy	NA	NA	NA	NA	NA	4.24E-09	2.48E-08	3.06200639	0.000673112	2.16E-75	1.36E-74	13.59068066	0.001738067
rnd_4_family_28#LTR/Copia	NA	NA	NA	NA	NA	7.68E-29	6.23E-28	5.14399588	0.004080097	9.28E-280	1.15E-278	17.39735505	0.00581161
rnd_1_family_514#LTR/Copia	NA	NA	NA	NA	NA	0.000140595	0.000718332	2.30629852	0.001704571	NA	NA	NA	NA
rnd_4_family_728#LTR/Gypsy	NA	NA	NA	NA	NA	4.48E-51	5.14E-50	6.816346566	0.001928778	1.95E-240	2.33E-239	22.91795675	0.003452406
rnd_1_family_2#LTR/Gypsy	NA	NA	NA	NA	NA	9.31E-104	1.53E-102	56.18828736	0.00560675	1.00E-171	9.13E-171	327.0200792	0.011271912
rnd_1_family_609#LTR/Copia	NA	NA	NA	NA	NA	9.69E-50	1.09E-48	7.907367477	0.001167037	3.14E-92	2.15E-91	122.1136545	0.001678875
rnd_1_family_212#LTR/Gypsy	NA	NA	NA	NA	NA	9.40E-285	4.76E-283	59.21887122	0.001530147	0	0	120.9274757	0.001944649
rnd_1_family_41#LTR/Gypsy	NA	NA	NA	NA	NA	7.75E-08	4.28E-07	2.875393031	0.002012062	1.58E-208	1.60E-207	14.64589447	0.002714993
rnd_1_family_241#LTR/Copia	NA	NA	NA	NA	NA	1.85E-68	2.56E-67	11.06576227	0.002547351	1.04E-182	1.00E-181	246.414641	0.004490215
rnd_1_family_7#LTR/Gypsy	NA	NA	NA	NA	NA	1.11E-242	3.75E-241	15.99901039	0.001248317	0	0	83.98191004	0.00261164
rnd_1_family_16#LTR/Gypsy	NA	NA	NA	NA	NA	1.46E-35	1.39E-34	5.691679559	0.002341683	0	0	43.59525021	0.004705957
rnd_1_family_34#LTR/Gypsy	NA	NA	NA	NA	NA	3.12E-41	3.27E-40	9.314393782	0.001818062	3.72E-83	2.42E-82	31.7406871	0.002975993
rnd_6_family_1201#LTR/Gypsy	NA	NA	NA	NA	NA	4.48E-06	2.37E-05	2.587545734	0.001996082	7.62E-159	6.64E-158	23.0678754	0.005798441
rnd_1_family_19#LTR/Gypsy	NA	NA	NA	NA	NA	9.97E-27	7.77E-26	4.961033577	0.001216186	0	0	36.04471501	0.002221526
rnd_1_family_29#LTR/Gypsy	NA	NA	NA	NA	NA	4.34E-09	2.51E-08	3.060594733	0.000818456	2.83E-70	1.70E-69	8.03590919	0.00108978
rnd_4_family_272#LTR/Gypsy	NA	NA	NA	NA	NA	1.97E-276	9.20E-275	17.27434523	0.004505359	0	0	35.14567433	0.005792698
rnd_1_family_198#LTR/Gypsy	NA	NA	NA	NA	NA	1.81E-53	2.12E-52	11.27997545	0.005522565	0	0	35.38299929	0.008643304
rnd_1_family_31#LTR/Gypsy	NA	NA	NA	NA	NA	4.66E-28	3.72E-27	5.076907471	0.002656735	3.59E-218	4.05E-217	15.03491409	0.005346858
rnd_6_family_3586#LTR/Copia	NA	NA	NA	NA	NA	5.50E-18	3.67E-17	4.128314902	0.003050406	1.40E-29	6.86E-29	14.55921692	0.004168666
rnd_4_family_796#LTR/Gypsy	NA	NA	NA	NA	NA	2.31E-09	1.36E-08	3.099314942	0.001045808	9.05E-41	4.75E-40	6.087800185	0.001418884
rnd_1_family_618#DNA/Zisupton	NA	NA	NA	NA	NA	5.72E-42	6.21E-41	7.1750079	0.001058732	1.26E-25	5.96E-25	13.42798064	0.001268581
rnd_5_family_12#LTR/Gypsy	NA	NA	NA	NA	NA	5.28E-31	4.59E-30	5.325433946	0.002317556	0	0	27.56234628	0.004089506
rnd_1_family_677#LTR/Copia	NA	NA	NA	NA	NA	5.46E-26	4.15E-25	6.917729592	0.001088903	5.02E-95	3.56E-94	17.66989911	0.001195373
rnd_6_family_930#LTR/Gypsy	NA	NA	NA	NA	NA	6.41E-80	9.28E-79	13.90607261	0.003713202	0	0	67.48075687	0.007252705
rnd_1_family_422#LTR/Copia	NA	NA	NA	NA	NA	0.000965202	0.004810188	2.126445583	0.000442246	8.60E-49	4.64E-48	9.052135597	0.000603956
rnd_1_family_348#LTR/Copia	NA	NA	NA	NA	NA	1.88E-13	1.19E-12	4.192679084	0.000615332	0	0	31.95251828	0.001225601
rnd_1_family_28#LTR/Copia	NA	NA	NA	NA	NA	3.87E-07	2.08E-06	2.765645472	0.004451183	8.76E-94	6.10E-93	25.65135107	0.008244913
rnd_1_family_361#LTR/Copia	NA	NA	NA	NA	NA	1.70E-33	1.54E-32	5.528407333	0.001758407	5.46E-214	5.81E-213	14.86716085	0.002282027
rnd_1_family_49#LTR/Gypsy	NA	NA	NA	NA	NA	4.12E-12	2.55E-11	3.462503883	0.000828772	1.20E-21	5.46E-21	4.4945086	0.001282515
rnd_6_family_619#LTR/Copia	NA	NA	NA	NA	NA	2.02E-196	4.92E-195	30.73744521	0.015053989	0	0	111.5836182	0.020030861
rnd_4_family_145#LTR/Copia	NA	NA	NA	NA	NA	2.60E-46	2.88E-45	6.487518183	0.004876015	0	0	45.39998113	0.008330621
Gypsy_14_SB_I#LTR/Gypsy	NA	NA	NA	NA	NA	NA	NA	NA	NA	2.83E-05	9.60E-05	2.985366879	0.000228959
Gypsy_194_OS_I#LTR/Gypsy	NA	NA	NA	NA	NA	NA	NA	NA	NA	1.83E-112	1.46E-111	10.34093142	0.010560759
Gypsy_41C_OS_LTR#LTR/Gypsy	NA	NA	NA	NA	NA	NA	NA	NA	NA	1.31E-17	5.90E-17	22.78300346	0.003625929
Gypsy_5I_OS_LTR#LTR/Gypsy	NA	NA	NA	NA	NA	NA	NA	NA	NA	0.002128957	0.006910089	2.045883667	0.001085558
Helitron_N1_SBi#RC/Helitron	NA	NA	NA	NA	NA	NA	NA	NA	NA	7.04E-11	2.84E-10	8.20752574	0.000276751
Helitron_N3B_OS#RC/Helitron	NA	NA	NA	NA	NA	NA	NA	NA	NA	0.002533587	0.008154319	2.304858148	0.000882185
LINE1_66_OS#LINE/L1	NA	NA	NA	NA	NA	NA	NA	NA	NA	9.40E-06	3.24E-05	2.964462988	0.001863502
rnd_1_family_105#LTR/Gypsy	NA	NA	NA	NA	NA	NA	NA	NA	NA	1.20E-70	7.27E-70	8.058263886	0.001643156
rnd_1_family_126#Satellite	NA	NA	NA	NA	NA	NA	NA	NA	NA	8.20E-06	2.88E-05	2.541145068	0.001945706
rnd_1_family_168#LTR/Gypsy	NA	NA	NA	NA	NA	NA	NA	NA	NA	6.47E-12	2.69E-11	3.710786691	0.003276856
rnd_1_family_188#LTR/Gypsy	NA	NA	NA	NA	NA	NA	NA	NA	NA	3.44E-14	1.50E-13	3.711976725	0.003545712
rnd_1_family_199#Satellite	NA	NA	NA	NA	NA	NA	NA	NA	NA	1.95E-06	7.05E-06	2.649623598	0.004122143
rnd_1_family_21#LINE/R1	NA	NA	NA	NA	NA	NA	NA	NA	NA	3.63E-40	1.85E-39	8.08143286	0.000452809
rnd_1_family_22#LTR/Gypsy	NA	NA	NA	NA	NA	NA	NA	NA	NA	1.92E-28	9.33E-28	5.10992778	0.001267272
rnd_1_family_221#LTR/Gypsy	NA	NA	NA	NA	NA	NA	NA	NA	NA	2.50E-51	1.37E-50	6.833473177	0.002729558
rnd_1_family_224#LTR/Gypsy	NA	NA	NA	NA	NA	NA	NA	NA	NA	5.42E-25	2.50E-24	4.806307048	0.001944184
rnd_1_family_227#LTR/Gypsy	NA	NA	NA	NA	NA	NA	NA	NA	NA	6.13E-11	2.50E-10	3.312829894	0.0009882
rnd_1_family_27#LTR/Copia	NA	NA	NA	NA	NA	NA	NA	NA	NA	2.11E-08	8.09E-08	2.960545181	0.004336616
rnd_1_family_312#LTR/Copia	NA	NA	NA	NA	NA	NA	NA	NA	NA	1.42E-77	9.04E-77	8.465372807	0.004907726
rnd_1_family_316#LTR/Copia	NA	NA	NA	NA	NA	NA	NA	NA	NA	9.60E-98	7.07E-97	9.58008303	0.001950518
rnd_1_family_376#LTR/Copia	NA	NA	NA	NA	NA	NA	NA	NA	NA	0.000335772	0.001118268	2.227554465	0.000881637
rnd_1_family_386#LTR/Copia	NA	NA	NA	NA	NA	NA	NA	NA	NA	1.47E-07	5.48E-07	2.832179294	0.001169661
rnd_1_family_43#LTR/Gypsy	NA	NA	NA	NA	NA	NA	NA	NA	NA	2.38E-06	8.52E-06	2.6349875	0.00190623
rnd_1_family_453#LTR/Gypsy	NA	NA	NA	NA	NA	NA	NA	NA	NA	6.16E-211	6.37E-210	32.11363684	0.00200878
rnd_1_family_54#LTR/Gypsy	NA	NA	NA	NA	NA	NA	NA	NA	NA	2.16E-10	8.61E-10	3.240613993	0.002083975
rnd_1_family_57#LTR/Gypsy	NA	NA	NA	NA	NA	NA	NA	NA	NA	8.64E-07	3.15E-06	2.708816934	0.001767917
rnd_1_family_58#LTR/Gypsy	NA	NA	NA	NA	NA	NA	NA	NA	NA	1.45E-17	6.47E-17	4.084113165	0.003062379
rnd_1_family_60#LTR/Copia	NA	NA	NA	NA	NA	NA	NA	NA	NA	3.68E-60	2.05E-59	7.411998945	0.001902978
rnd_1_family_606#LTR/Copia	NA	NA	NA	NA	NA	NA	NA	NA	NA	1.46E-71	9.04E-71	17.79867657	0.001137446
rnd_1_family_688#LTR/Copia	NA	NA	NA	NA	NA	NA	NA	NA	NA	9.28E-06	3.23E-05	3.426814449	0.000650483
rnd_1_family_722#LTR/Copia	NA	NA	NA	NA	NA	NA	NA	NA	NA	2.23E-11	9.17E-11	4.410890267	0.000538599
rnd_1_family_752#LTR/Copia	NA	NA	NA	NA	NA	NA	NA	NA	NA	1.98E-136	1.65E-135	14.54145541	0.001198159
rnd_1_family_81#LTR/Gypsy	NA	NA	NA	NA	NA	NA	NA	NA	NA	2.04E-07	7.52E-07	2.809861361	0.001016232
rnd_1_family_828#LTR/ERV1	NA	NA	NA	NA	NA	NA	NA	NA	NA	4.68E-25	2.19E-24	30.82008834	0.001018767
rnd_1_family_89#LTR/Gypsy	NA	NA	NA	NA	NA	NA	NA	NA	NA	2.84E-67	1.65E-66	7.854515456	0.003380336
rnd_1_family_91#LTR/Gypsy	NA	NA	NA	NA	NA	NA	NA	NA	NA	2.01E-16	8.85E-16	3.962143166	0.002097865
rnd_4_family_206#LTR/Copia	NA	NA	NA	NA	NA	NA	NA	NA	NA	2.61E-10	1.03E-09	3.229532209	0.002154144
rnd_4_family_344#LTR/Gypsy	NA	NA	NA	NA	NA	NA	NA	NA	NA	3.51E-09	1.37E-08	3.073622681	0.007875281
rnd_4_family_803#LTR/Copia	NA	NA	NA	NA	NA	NA	NA	NA	NA	0.000826445	0.00270537	2.141738785	0.002290766
rnd_5_family_106#LTR/Copia	NA	NA	NA	NA	NA	NA	NA	NA	NA	1.03E-07	3.87E-07	2.856319832	0.000570475
rnd_5_family_245#LTR/Copia	NA	NA	NA	NA	NA	NA	NA	NA	NA	9.32E-47	4.96E-46	6.518816436	0.002576681
rnd_5_family_917#LINE/R1	NA	NA	NA	NA	NA	NA	NA	NA	NA	1.72E-67	1.01E-66	7.867856519	0.002265476
rnd_6_family_1392#LTR/Copia	NA	NA	NA	NA	NA	NA	NA	NA	NA	0.000198954	0.000668416	2.287061519	0.00162724
rnd_6_family_212#LTR/Gypsy	NA	NA	NA	NA	NA	NA	NA	NA	NA	2.99E-06	1.06E-05	2.618096612	0.002761943
rnd_6_family_61#LTR/Copia	NA	NA	NA	NA	NA	NA	NA	NA	NA	1.99E-05	6.80E-05	2.471083814	0.002134301
rnd_6_family_958#LTR/Gypsy	NA	NA	NA	NA	NA	NA	NA	NA	NA	0.000415647	0.001372353	2.207639187	0.001642608
